# Constitutive cGAS-STING activation in ALT+ cells

**DOI:** 10.1101/2025.04.18.649516

**Authors:** Dan Geelen, Alexander Beacom, Mélina Vaurs, Manon Mahieu, Rachid Boutoual, Amélie Derumier, Remington Hoerr, Axelle Loriot, Joe Nassour, Anabelle Decottignies

## Abstract

Stimulator of interferon genes (STING) is a pivotal mediator of anti-tumor immunity, activated downstream of cytoplasmic DNA recognition by cyclic GMP-AMP synthase (cGAS). In cells that employ the alternative lengthening of telomeres (ALT) pathway, extrachromosomal telomeric repeats (ECTRs) act as potent activators of the cGAS–STING pathway. Although ALT+ cells were previously thought to evade this pathway through epigenetic silencing, our findings reveal more nuanced adaptive mechanisms that involve the spatial regulation of STING and the clearance of immunostimulatory ECTR species. In the vast majority of ALT+ cells, ongoing ECTR production drives sustained 2′3′-cGAMP synthesis, directing STING to the Golgi apparatus for immune signaling before lysosomal degradation. Lysosomal degradation of STING relies largely on interferon regulatory factor 3 (IRF3), with minimal involvement of TANK-binding kinase 1 (TBK1), pointing at a novel role for IRF3 in STING trafficking in ALT+ cells. Another adaptive mechanism involves the removal of immunogenic cytoplasmic ECTRs through STING-mediated lysosomal degradation. These mechanisms likely cooperate to restrict chronic interferon signaling that might otherwise prevent ALT+ cancers from emerging. These findings refine our understanding of immune sensing in ALT+ cancers, revealing how ALT+ cells respond to continuous ECTR production and suggesting a potential therapeutic target to modulate the microenvironment of ALT+ tumors.
