## Supplementary material for "Constitutive cGAS-STING activation in ALT+ cells": Key Resources table

### Sheet: Feuil1
Reagent or resource			Source	Identifier
Antibodies
Primary	Application	Dilution
Rabbit monoclonal anti-GADPH (clone 14C10)	WB	1:1000	Cell Signaling Technology	2118, RRID:AB_561053
Rabbit polyclonal anti-Histone H3	WB	1:1000	Abcam	ab179
Rabbit polyclonal anti-Histone H3	WB	1:1000	Cell Signaling Technology	9715, RRID:AB_331563
Rabbit monoclonal anti-phospho-IRF3 Ser386 (clone 4D4G)	WB	1:1000	Cell Signaling Technology	4947, RRID:AB_823547
Rabbit monoclonal anti-IRF3 (clone D614C)	WB	1:1000	Cell Signaling Technology	11904, RRID:AB_2722521
Rabbit monoclonal anti-LC3B (clone D11)	WB	1:1000	Cell Signaling Technology	3868, RRID:AB_2137707
Rabbit monoclonal anti-NBR1 (clone E6Q3F)	WB	1:1000	Cell Signaling Technology	20145
Rabbit polyclonal anti-SQSTM1/p62	WB	1:1000	Cell Signaling Technology	5114, RRID:AB_10624872
Rabbit monoclonal anti-phospho-STING Ser366 (clone D7C3S)	WB	1:1000	Cell Signaling Technology	19781, RRID:AB_2737062
Rabbit monoclonal anti-STING (clone D1V5L)	WB	1:1000	Cell Signaling Technology	50494, RRID:AB_2799375
Rabbit monoclonal anti-TBK1/NAK (clone D1B4)	WB	1:1000	Cell Signaling Technology	3504, RRID:AB_2255663
Rabbit monoclonal anti-phospho-TBK1/NAK ser172 (clone D52C2)	WB	1:1000	Cell Signaling Technology	5483, RRID:AB_10693472
Rabbit polyclonal anti-DAXX	WB	1:1000	Sigma-Aldrich	HPA008736, RRID:AB_1078625
Mouse monoclonal anti-β-Actin (clone AC-15)	WB	1:200000	Sigma-Aldrich	A5441, RRID:AB_476744
Rabbit monoclonal anti-cGAS (clone D1D3G)	WB	1:2000	Cell Signaling Technology	15102, RRID:AB_2732795
Rabbit monoclonal anti-pTBK1/NAK (Ser172) (clone D52C2)	WB	1:2000	Cell Signaling Technology	5483, RRID:AB_10693472
Rabbit polyclonal anti-LC3B	WB	1:4000	Abcam	ab48394, RRID:AB_881433
Mouse monoclonal anti-vinculin	WB	1:100000	Millipore	05386, RRID:AB_11212640
Rabbit polyclonal anti-ATRX	WB	1:5000	Sigma-Aldrich	HPA001906, RRID:AB_1078249
Rabbit monoclonal anti-STING (clone D2P2F)	WB and IF	1:200 (IF), 1:2000 (WB)	Cell Signaling Technology	13647, RRID:AB_2732796
Mouse monoclonal anti-CD107b/LAMP2 (clone 2D3B9)	IF	1:200	Proteintech	66301-1-AP, RRID:AB_2881684
Mouse monoclonal anti-calnexin (clone AF18)	IF	1:200	Thermo Fisher Scientific	MA3-027, RRID:AB_2069043
Rabbit polyclonal anti-TMEM173/STING	IF	1:200	Proteintech	19851-1-AP, RRID:AB_10665370
Rabbit monoclonal anti-β-Catenin (clone D10A8 XP®)	IF	1:200	Cell Signaling Technology	8480S, RRID:AB_11127855
Secondary
Goat polyclonal anti-Rabbit IgG, HRP conjugate	WB	1:5000	Cell Signaling Technology	7074, RRID:AB_2099233
Goat polyclonal anti-Rabbit IgG, HRP conjugate	WB	1:10000	Enzo Life Sciences	ADI-SAB-300-J, RRID:AB_11179983
Goat polyclonal anti-Mouse IgG, HRP conjugate	WB	1:10000	Abcam	ab205719, RRID:AB_2755049
Goat polyclonal anti-Rabbit IgG (H+L), Alexa Fluor™ 488	IF	1:500	Thermo Fisher Scientific	A11034, RRID:AB_2576217
Donkey polyclonal anti-Mouse IgG (H+L), Alexa Fluor™ 594	IF	1:500	Thermo Fisher Scientific	A21203, RRID:AB_2535789
Goat polyclonal anti-Rabbit IgG, Alexa Fluor™ 488	IF	1:400	Invitrogen	A11008, RRID:AB_143165
Goat polyclonal anti-Rabbit IgG, Alexa Fluor™ 647	IF	1:400	Abcam	ab150087, RRID:AB_3095880
Chemicals, peptides and recombinant proteins
Bafilomycin A1			Tocris	1334
Hydroxychloroquine sulfate			Tocris	5648
MG132			R&D Systems	1748
Dimethyl Sulfoxide (DMSO)			Fisher Scientific	BP231-100
Halt Protease and Phosphatase Inhibitor Cocktails			Thermo Scientific	78443
Benzonase Nuclease			EMD Millipore	70746-3
16% Paraformaldehyde Aqueous Solution, EM Grade			Electron Microscopy Sciences	15710
Triton X-100 (Polyethylene glycol tert-octylphenyl ether)			Alfa Aesar	A16046-AP
Bovine Serum Albumin (BSA), Fraction V, 98%, Reagent grade			Alfa Aesar	J64100-A1
Bafilomycin A1 from Streptomyces griseus			Sigma-Aldrich	B1793
Dimethyl Sulfoxyde (DMSO)			Sigma-Aldrich	D2650
CompleteTM Mini Protease Inhibitor Cocktail			Roche	11836153001
PhosSTOP EASYpack			Roche	4906837001
M-MLV reverse transcriptase			Thermo Fisher Scientific	28025-013
T4 polynucleotide kinase			Roche	10709557001
RsaI			New England Biolabs	R0167L
HinfI			New England Biolabs	R0155S
BsmBI			New England Biolabs	R0739
Phi29 DNA polymerase			New England Biolabs	M0269L
Ribolock RNase inhibitor			Thermo Fisher Scientific	EO0382
dNTP set			Thermo Fisher Scientific	R0182
DTT			Thermo Fisher Scientific	Y00147
RNase A			Thermo Fisher Scientific	EN0531
RNase-Free DNase Set			Qiagen	79256
Deionized formamide			Carl Roth	P040.2
Formaldehyde, Extra Pure, Solution 37-41%			Fisher Scientific	10231622
Paraformaldehyde (PFA)			Merck	158127
DAPI			Sigma-Aldrich	D9542
Proteinase K from Tritirachium album			Sigma-Aldrich	P2308
Poly-L-lysine hydrobromide			Sigma-Aldrich	P2636
Tween-20			Sigma-Aldrich	P2287
[γ-32P]ATP 3000uCi/mmpl 250uCi			Revvity	BLU502A250UC
Penicillin-Streptomycin (10,000 U/mL)			Thermo Scientific	15140163
T4 ligase			New England Biolabs	M0202
T4 PNK			New England Biolabs	M0201
Poly-L-lysine solution,mol wt 70,000-150,000, 0.01%			Sigma-Aldrich	P4707-50ML
Gibco Sterile Puromycin Dihydrochloride			Thermo Scientific	A1113802
Penicillin/Streptomycin 100x			Capricorn Scientific	PS-B
Oligonucleotides
Poly(dA:dT) naked			InvivoGen	tlrl-patn
2’3’-cGAM(PS)2 (Rp/Sp)			InvivoGen	tlrl-nacga2srs-05
CT-DNA (Deoxyribonucleic acid from calf thymus)			Sigma-Aldrich	D4522
Deoxyribonucleic acid sodium salt from herring testes, Type XIV			Sigma-Aldrich	D6898
siRNAs		Sequence (5’-3’)
ON-TARGETplus Human TBK1 SMARTpool		AGAAGGCACUCAUCCGAAA	Horizon Discovery	L-003788-00-0005
		GAACGUAGAUUAGCUUAUA
		UGACAGCUCAUAAGAUUUA
		GGAUAUCGACAGCAGAUUA
ON-TARGETplus Human cGAS SMARTpool		GAAGAAACAUGGCGGCUAU	Horizon Discovery	L-015607-02-0005
		AGGAAGCAACUACGACUAA
		AGAACUAGAGUCACCCUAA
		CCAAGAAGGCCUGCGCAUU
ON-TARGETplus Human IRF3 SMARTpool		CGAGGCCACUGGUGCAUAU	Horizon Discovery	L-006875-00-0005
		CCAGACACCUCUCCGGACA
		GGAGUGAUGAGCUACGUAGA
		AGACAUUCUGGAUGAGUUA
ON-TARGETplus Non-targeting Control Pool		UGGUUUACAUGUCGACUAA	Horizon Discovery	D-001810-10-05
		UGGUUUACAUGUUGUGUGA
		UGGUUUACAUGUUUUCUGA
		UGGUUUACAUGUUUUCCUA
siLuc		CUUACGCUGAGUACUUCGA	Eurogentec	N/A
sicGAS		CUUUGAUAACUGCGUGACAUA	Eurogentec	N/A
siSTING		GCAUCAAGGAUCGGGUUU	Eurogentec	N/A
CRISPR sgRNAs		Sequence (5’-3’) (PAM)
sgGFP		GAAGTTCGAGGGCGACACCC	Integrated DNA Technologies	N/A
sgIRF3 A		TTGGAAGCACGGCCTACGGC	Integrated DNA Technologies	N/A
sgIRF3 B		CGAGCCTCTTGGTCCACGGC	Integrated DNA Technologies	N/A
sgTBK1 A		TCCACGTTATGATTTAGACG	Integrated DNA Technologies	N/A
sgTBK1 B		TAATGCGAAAGGGGATACGA	Integrated DNA Technologies	N/A
sgcGAS A		GCTTCCGCACGGAATGCCAG	Integrated DNA Technologies	N/A
sgcGAS B		AGACTCGGTGGGATCCATCG	Integrated DNA Technologies	N/A
Primers		Sequence (5’-3’)
β-Actin	F	TGTACGCCAACACAGTGGTG	Integrated DNA Technologies/Eurogentec	N/A
	R	GCTGGAAGGTGGACAGCGA	Integrated DNA Technologies/Eurogentec	N/A
cGAS	F	CGGGAGCTACTATGAGCACG	Integrated DNA Technologies/Eurogentec	N/A
	R	GCCATGTTTCTTCTTGGAAACCA	Integrated DNA Technologies/Eurogentec	N/A
STING	F	CCTGTTGCTGCTGTCCATCT	Integrated DNA Technologies/Eurogentec	N/A
	R	ATGTTCAGTGCCTGCGAGAG	Integrated DNA Technologies/Eurogentec	N/A
ISG15	F	TTTGCCAGTACAGGAGCTTG	Eurogentec	N/A
	R	AGCATCTTCACCGTCAGGTC	Eurogentec	N/A
OAS1	F	GAAACCAACAGCAGTCCAAG	Eurogentec	N/A
	R	GCCTGAGGAGCCACCCTTTA	Eurogentec	N/A
OAS2	F	CAGGAAGTTGTGGAGCTAGG	Eurogentec	N/A
	R	AAGGGAAGAATGGATGTGAG	Eurogentec	N/A
OASL	F	TTCTCCCACACTCACATC	Eurogentec	N/A
	R	GCCTCTCCTTTCTTCTTC	Eurogentec	N/A
RSAD2	F	CGTGGAAGAGGACATGACGGAAC	Eurogentec	N/A
	R	CCGCTCTACCAATCCAGCTTC	Eurogentec	N/A
STAT1	F	TGAAATCAAGAGCCTGGAAGA	Eurogentec	N/A
	R	TCATTAATCAGGGCATTCTGG	Eurogentec	N/A
BST2	F	CCTGCTCGGCTTTTCGCTTGAACAT	Eurogentec	N/A
	R	CGGAGGGAGGCTCTGGAGGGAGAC	Eurogentec	N/A
IFI44	F	GAGAGATGTGAGCCTGTGAGG	Eurogentec	N/A
	R	TTTTCCTTGTGCACAGTTGAT	Eurogentec	N/A
IFIT4	F	TTGGAATCCACACCAAACAAT	Eurogentec	N/A
	R	AACATTCCGTCTCCAGGAACT	Eurogentec	N/A
IRF1	F	AAGACCAGAGCAGGAACAAG	Eurogentec	N/A
	R	GAATCCCCACATGACTTCCTC	Eurogentec	N/A
Random hexamer primers			Thermo Fisher Scientific	SO142
Probes
Telo-G-LNA™ red FISH probe		GGGTtAGGGttAGgGTTAGGGttAGGGttAGGGtTA (TAMRA) (small letters indicate LNA™ modified bases)	Qiagen	339414?
Telo-C probe		CCCTAACCCTAACCCTAACCCTAA	Eurogentec	N/A
Other
Lipofectamine RNAiMAX Transfection Reagent			Thermo Scientific	13778075
Lipofectamine 3000 Transfection Reagent			Thermo Scientific	L3000150
Gibco DMEM, High Glucose, GlutaMAX Supplement, Pyruvate			Thermo Scientific	10569044
McCoy's 5A medium, Sterile, Liquid, With L-glutamine, sodium bicarbonate			Fisher Scientific	SH3020001
Fetal Bovine Serum (FBS), Premium Grade, Hemoglobin=≤ 25 mg/dL, Endotoxin=≤ 20 EU/mL			VWR	1500-050
Plasmocin™ Prophylactic, Sterile, 2.5 mg/ml			InvivoGen	ant-mpp
MEM Nonessential Amino Acids, 100x			Corning	25-025-CI
Medium 199,With Earle's salts, L-glutamine and sodium bicarbonate culture			Sigma-Aldrich	M4530-500ML
Rpmi 1640 Medium (ATCC modification)			Fisher Scientific	A1049101
5x siRNA Buffer			Horizon Discovery	B-002000-UB-100
Trypsin 10x, 2.5% Trypsin in HBSS [-] calcium, magnesium, phenol red			Corning	25-054-CI
MCDB 105 Medium, Unmodified			Cell Applications	117-500
Leibovitz's L-15 Medium, no phenol red			Thermo Scientific	21083027
Lenti-X Concentrator			Takara Bio	631232
LENTIBLAST PREMIUM TRANSDUCTION REAGENT			OZ Biosciences	LBPX1500
Lenti-X™ Packaging Single Shots (VSV-G)			Takara Bio	631276
Invitrogen novex NuPAGE MES SDS Running Buffer (20X)			Thermo Scientific	NP0002
Invitrogen novex NuPAGE Transfer Buffer (20X)			Thermo Scientific	NP00061
Nupage™ 4-12% Bis-Tris Midi Protein Gels, 26-well			Thermo Scientific	WG1403BOX
Invitrogen novex NuPAGE 4 12% Bis Tris Protein Gels, 1.0mm, 10 well			Thermo Scientific	NP0321BOX
Invitrogen novex NuPAGE 4-12% Bis-Tris Midi Protein Gels, 20 well			Thermo Scientific	WG1402BOX
Invitrogen novex NuPAGE 12% Bis Tris Protein Gels, 1.0mm, 12 well			Thermo Scientific	NP0342BOX
Invitrogen novex NuPAGE LDS Sample Buffer (4X)			Thermo Scientific	NP0007
Supported Nitrocellulose Membrane			Bio-Rad	1620097
Gibco™ Opti-MEM™ I Reduced Serum Medium			Thermo Scientific	31985088
Corning® Dulbecco’s Phosphate-Buffered Saline, 1X without calcium and magnesium			Corning	21-031-CV
2'3'-cGAMP ELISA Kit (Strip Wells)			VWR	76292-890
RNeasy Mini Kit (250)			Qiagen	74106
Iscript™ Reverse Transcription Supermix			Bio-Rad	1708840
Applied Biosystems Power SYBR Green PCR Master Mix			Thermo Scientific	4367659
ZymoPURE™ II Plasmid Purification Kit, Maxiprep			Zymo Research	D4203
Stellar Competent Cells			Takara Bio	636763
One Shot Stbl3 Chemically Competent Cells			Thermo Scientific	C737303
M-PER Mammalian Protein Extraction Reagent			Thermo Scientific	78503
Genius DNA Transfection Reagent			Westburg	WB 7-1010
Lipofectamine™ 2000 Transfection Reagent			Invitrogen	11668019
Normal Goat Serum (NGS)			Millipore	S26
SuperSignal™ West Pico Plus Chemiluminescent Substrate			ThermoScientific	34580
EMEM (Minimum Essential Medium)			Gibco	11095080
IMDM (Iscove’s Modified Dulbecco’s Medium)			Gibco	12440053
DMEM			Gibco	41966029
MEM NEAA (MEM Non-Essential Amino Acids Solution 100x)			Gibco	11140035
FBS (Fetal Bovine Serum)			Cytiva	SV30160.03
Immobilon® -P PVDF Membrane			Millipore	IPVH00010
KAPA SYBR® FAST			Sigma-Aldrich	KK4602
Hybond®-N+ hybridization membranes			Cytiva	RPN203B
ULTRAhyb™-Oligo solution			Invitrogen™	AM8663
Amersham MicroSpin G-25 Columns			Cytiva	27532501
Blocking Reagent			Roche	11096176001
Fluorescence Mounting Medium			Agilent	S302380-2
Experimental models: Cell lines
Human: U2OS/ALT+ (osteosarcoma) - female			ATCC	HTB-96
Human: SaOS-2/ALT+ (osteosarcoma) - female			ATCC	HTB-85
Human: GM847/ALT+ (immortalized SV40T fibroblast) - male			Coriell Institute	GM00847
Human: SK-N-F1/ALT+ (neuroblastoma) - male			ATCC	CRL-2142
Human: TOV-112D/ALT+ (adenocarcinoma) - female			ATCC	CRL-3593
Human: SJCRH30/ALT+ (rhabdomyosarcoma) - male			ATCC	CRL-2061
Human: G292, clone A141B1/ALT+ (osteosarcoma) - female			ATCC	CRL-1423
Human: WI38-VA13/ALT+ (immortalized SV40T fibroblast)- female			ATCC	CCL-75.1
Human: KMST-6/ALT+ (Cobalt-60 Gamma Radiation transformed fibroblast) - female			Kindly provided by Jan Karlseder (Raices et al., 2008)	RRID: CVCL_2998
Human: Calu-3/TEL+ (adenocarcinoma) - male			ATCC	HTB-55
Human: HOS/TEL+ (osteosarcoma) - female			ATCC	CRL-1543
Human: HeLa-LT/TEL+ (adenocarcinoma) - female			Kindly provided by Jan Karlseder (Moreno et al., 2023)	RRID: CVCL_B5DA
Human: HT-29/TEL+ (adenocarcinoma) - female			ATCC	HTB-38
Human: IMR90 (fibroblast) - female			ATCC	CCL-186
Human: WI38 (fibroblast) -female			Coriell Institute	AG06814-N
Human: MRC5 (fibroblast) - male			ATCC	CCL-171
Human: HEK293T (embryonic kidney) - female			ATCC	CRL-11268
Human: 143B/TEL+ (osteosarcoma) - female			Coriell Institute	GM05887
Human: MG63/TEL+ (osteosarcoma) - male			Kindly provided by F. Fucks, F.Journe and H. Id. Boufker, ULB, Brussels, Belgium	ATCC CRL-1427
Human: HT1080/TEL+ (fibrosarcoma) - male			Kindly provided by J. Lingner, EPFL, Lausanne, Switzerland	ATCC CCL-121
Human: LB188/ALT+ (rhabdomyosarcoma) - male			Tilman et al., 2009
Human: LB857/ALT+ (myxoid sarcoma) - female			Raghunandan et al., 2021
Human: LB23/TEL+ (rhabdomyosarcoma) - male			Tilman et al., 2009
Human: SI14/TEL+, SI27/TEL+, 6C3/TEL+, 5B2/TEL+ and SI24/ALT+, 1A7/ALT+, 8G12/ALT+ (SV40T-immortalized IMR90 fibroblasts) - female			Episkopou et al., 2014 and 2019
Software and algorithms
Graphpad Prism Software version 9			GraphPad Software, Boston, Massachusetts USA	RRID:SCR_002798, www.graphpad.com
Fiji			Schneider et al., 2012	RRID:SCR_002285, https://imagej.net/software/fiji/
BioRender				RRID:SCR_018361, https://www.biorender.com/
Adobe Illustrator			Adobe	RRID:SCR_010279, http://www.adobe.com/products/illustrator.html
Trimmomatic-0.38			Bolger et al., 2014	http://www.usadellab.org/cms/?page=trimmomatic
hisat2-2.1.0			Kim et al., 2015	http://daehwankimlab.github.io/hisat2/
Subread-2.0.0			Liao et al., 2014	https://subread.sourceforge.net
DESeq2 Bioconductor package v1.46.0			Love at al., 2014	https://bioconductor.org/packages/release/bioc/html/DESeq2.html
clusterProfiler v4.14.4			Yu et al., 2012	https://bioconductor.org/packages/release/bioc/html/clusterProfiler.html
Band/Peak Quantification Tool			Ohgane and Yoshioka, 2019	https://dx.doi.org/10.17504/protocols.io.7vghn3w
